# Genome-wide impact of codon usage bias on translation optimization in *Drosophila melanogaster*

**DOI:** 10.1101/2023.10.05.561139

**Authors:** Xinkai Wu, Jian-Rong Yang, Jian Lu

## Abstract

Accuracy and efficiency are fundamental characteristics of the translational process. Codon usage bias is widespread across species. Despite the long-standing association between codon optimization and improved translation, our understanding of the evolutionary basis and functional effects of codon optimization is limited. *Drosophila* has been widely used to study codon usage bias, but genome-scale experimental data on codon optimization and translation are scarce. We examined high-resolution mass spectrometry datasets from *D. melanogaster* development and employed different strategies to reduce bias when comparing translation error rates. We demonstrated that optimal codons have lower translation errors than nonoptimal codons after accounting for these biases. Our findings also shed light on codon-anticodon mismatches in translation errors. Through genomic-scale analysis of ribosome profiling data, we showed that optimal codons are translated more rapidly than nonoptimal codons in *D. melanogaster*. While we did not find conclusive evidence that natural selection favored synonymous mutations during the long-term evolution of the *D. melanogaste*r lineage after its divergence from *D. simulans*, we did find that positive selection drives codon optimization-related mutations in the *D. melanogaster* population. This study expands our understanding of the functional consequences of codon optimization, and serves as a foundation for future investigations into the molecular mechanisms governing gene expression evolution at the translation level.
