## Supplementary Data 3 for "Genome-wide impact of codon usage bias on translation optimization in *Drosophila melanogaster*"

### Sheet: Sheet1
Supplementary Data 3. Statistics of specific types of codon (origin) translation errors into amino acids (destination).
	A	C	D	E	F	G	H	K	I/L	M	N	P	Q	R	S	T	V	W	Y
UUU	2	/	0	1	-	0	0	0	5	1	0	0	1	0	0	0	1	0	/
UUC	1	/	0	10	-	0	0	0	4	2	1	0	1	0	2	0	2	0	/
UUA	0	0	0	0	1	0	0	0	-	0	0	0	0	0	0	0	3	0	0
UUG	5	0	1	0	1	1	1	0	-	0	4	5	0	0	1	2	6	0	0
UCU	2	0	/	/	0	2	0	0	1	0	0	0	0	0	-	/	0	0	0
UCC	6	1	/	/	1	2	0	0	1	0	3	3	1	0	-	/	1	0	0
UCA	1	0	/	/	0	0	0	0	0	0	0	1	1	0	-	/	0	0	0
UCG	4	0	/	/	0	4	0	0	1	1	2	1	3	0	-	/	0	0	0
UAU	1	0	0	0	4	0	0	0	0	0	0	0	0	0	1	0	0	0	-
UAC	1	0	0	0	5	0	0	1	2	0	1	1	1	0	1	0	2	1	-
UAA	-	-	-	-	-	-	-	-	-	-	-	-	-	-	-	-	-	-	-
UAG	-	-	-	-	-	-	-	-	-	-	-	-	-	-	-	-	-	-	-
UGU	2	-	0	0	0	3	0	0	0	0	0	0	1	0	0	0	0	0	0
UGC	17	-	1	1	1	3	0	0	0	0	0	0	1	0	12	1	1	0	0
UGA	-	-	-	-	-	-	-	-	-	-	-	-	-	-	-	-	-	-	-
UGG	0	0	0	0	0	0	0	0	1	1	0	0	0	0	0	0	0	-	0
CUU	2	0	1	1	0	1	0	0	-	0	3	2	1	1	2	0	6	0	0
CUC	3	0	4	0	1	0	0	0	-	0	3	2	2	1	0	0	3	0	0
CUA	2	0	3	0	0	0	0	0	-	0	5	3	0	0	0	2	3	0	0
CUG	6	1	9	7	2	2	0	1	-	1	11	3	3	9	1	1	12	1	1
CCU	0	0	0	/	0	0	1	0	0	0	1	-	0	0	1	0	0	0	0
CCC	3	0	3	/	0	0	0	0	4	1	2	-	0	0	1	1	1	1	0
CCA	3	0	0	/	0	0	0	0	0	0	1	-	1	0	2	2	2	0	0
CCG	0	0	0	/	0	0	0	0	2	0	1	-	1	0	1	1	1	0	0
CAU	0	0	3	0	0	0	-	0	1	0	7	1	5	0	0	0	0	0	0
CAC	0	0	6	1	0	0	-	0	0	0	10	0	4	0	0	2	1	0	1
CAA	3	0	2	/	0	2	1	2	0	0	2	0	-	0	1	1	0	0	1
CAG	4	0	1	/	1	5	0	4	8	2	5	2	-	0	1	1	0	1	1
CGU	0	0	0	0	0	1	0	1	0	0	0	0	0	-	0	0	0	0	0
CGC	0	0	0	0	0	0	2	3	1	0	0	0	1	-	0	0	0	0	0
CGA	0	0	0	0	0	0	0	0	0	0	0	0	0	-	0	0	0	0	0
CGG	0	0	0	0	0	0	0	1	0	0	0	0	0	-	0	0	0	0	0
AUU	0	0	4	1	2	0	0	2	-	1	7	4	1	0	0	1	11	0	0
AUC	1	0	6	0	1	1	0	0	-	0	14	2	0	1	1	3	15	0	2
AUA	2	0	0	0	1	0	0	0	-	1	3	3	0	0	0	1	4	1	0
AUG	1	0	34	2	3	0	0	0	14	-	36	0	0	0	0	4	2	1	1
ACU	2	0	4	/	1	0	0	0	3	0	0	0	0	0	3	-	0	0	0
ACC	8	0	7	/	0	4	1	0	5	0	2	2	2	0	13	-	3	0	0
ACA	2	0	2	/	0	0	0	0	2	0	0	0	1	0	1	-	2	0	0
ACG	4	0	2	/	1	1	0	0	3	2	0	0	0	0	2	-	0	0	0
AAU	3	/	/	7	0	2	0	0	8	1	/	5	-	0	2	2	1	0	0
AAC	2	/	/	4	0	3	1	1	8	2	/	4	-	0	2	1	2	0	0
AAA	2	/	0	1	1	1	0	-	0	0	1	0	1	5	0	0	0	0	0
AAG	0	/	0	4	0	2	1	-	3	1	1	0	3	7	1	0	1	0	0
AGU	1	0	/	/	0	0	0	0	0	0	2	0	1	0	-	/	0	0	2
AGC	1	0	/	/	0	4	0	0	0	0	7	1	0	0	-	/	0	0	0
AGA	0	0	0	0	0	0	0	1	0	0	0	0	0	-	0	0	0	0	0
AGG	0	0	0	0	0	1	1	2	0	0	0	0	0	-	0	0	0	0	0
GUU	2	0	1	1	0	0	0	0	15	1	0	2	0	0	0	4	-	0	0
GUC	7	0	1	0	0	0	0	1	21	0	0	2	0	0	0	1	-	0	1
GUA	2	0	0	0	0	1	0	0	5	0	1	0	0	0	0	0	-	0	0
GUG	4	0	2	1	1	2	0	0	18	5	1	7	2	0	2	5	-	0	2
GCU	-	0	4	2	0	3	2	0	/	0	0	31	6	0	0	4	3	0	1
GCC	-	0	1	9	0	6	0	0	/	0	2	56	2	0	0	8	6	0	1
GCA	-	0	0	0	1	0	0	0	/	0	0	8	2	1	0	2	2	0	0
GCG	-	0	0	2	0	0	0	0	/	0	0	23	1	0	0	3	4	0	0
GAU	0	0	-	/	0	4	0	0	4	0	7	1	0	0	1	1	3	0	2
GAC	3	0	-	/	0	0	0	0	4	0	19	1	1	0	1	0	2	0	0
GAA	2	3	4	-	0	0	0	2	4	2	1	1	5	0	1	1	1	0	0
GAG	3	4	23	-	6	0	1	3	14	1	8	0	7	0	2	1	3	0	0
GGU	4	0	1	0	2	-	0	0	1	0	1	1	0	0	2	0	1	0	0
GGC	8	0	3	0	0	-	1	0	0	0	3	2	0	0	2	0	3	0	0
GGA	6	0	1	2	0	-	0	0	1	0	0	4	0	0	0	0	0	0	1
GGG	0	0	3	1	0	-	0	0	0	0	0	0	0	0	0	0	0	0	0
The vertical axis represents the original codon on the coding DNA strand (CDS), while the horizontal axis represents the amino acid produced after a mis-translation event. In this representation: "-" indicates that the original codon encodes the corresponding amino acid or stop codons, and therefore, no mis-translation event occurs. "/" signifies that the potential mistranslation event could not …
